# Progenitor T cells drive chronic pulmonary type 2 inflammation

**DOI:** 10.1101/2025.10.03.680133

**Authors:** Radomir Kratchmarov, Xiaojiong Jia, Jun Nagai, Hiroaki Hayashi, Kinan Alhallak, Juying Lai, Chunli Feng, Jakob von Moltke, Joshua A. Boyce, Patrick J. Brennan

**Author notes:** These authors contributed equally to this work (Radomir Kratchmarov, Xiaojiong Jia). Corresponding Author: Patrick J. Brennan, M.D., Ph.D. Brigham and Women’s Hospital Hale BTM, 5th floor, Room 5002S 60 Fenwood Road Boston, MA 02115.

## Abstract

Type 2 inflammation unfolds over time and is coordinated by remarkably durable CD4+ Th2 cell responses, standing in contrast to the collapse of adaptive immunity seen in chronic infection and malignancy. In experimental models, short-lived Th2 effector cells and type 2 innate lymphocytes (ILC2) contribute to acute type 2 inflammation, yet the cellular architecture that drives chronic type 2 inflammation and prevents exhaustion remains poorly understood. To define the Th2 landscape in chronic type 2 inflammation, we established a mouse model of long-term pulmonary allergen exposure and found that type 2 inflammation was broadly sustained over at least 4 months despite chronic stimulation. Th2 cells in the lung parenchyma during chronic inflammation were distinct from acute inflammation and resting memory phases, and included an expanded T cell factor-1 (TCF1)-expressing progenitor-like Th2 population. Tissue Th2 progenitors were absent in the nose and in helminth infections, suggesting that type 2 immunopathology is context-specific. Transcriptomic deconstruction of acute and chronic pulmonary Th2 responses defined divergent effector programs as well as the transcriptional signature of a tissue Th2 memory population that resembled human Th2 progenitors. Integrated transcriptomic analysis comparing type 2 inflammation to chronic viral infection revealed a distinct stemness module underlying chronic Th2 inflammation that was separable from a common core memory module. *In vivo*, lung Th2 progenitors coupled self-renewal with effector cell differentiation and could be sustained for weeks without antigen persistence or contribution from the lymph node. Maintenance of Th2 progenitors was partially dependent on lung parenchymal B cells and associated with bronchus-associated lymphoid tissue formation. Moreover, Th2 progenitors, in contrast to Th2 effectors and ILC2s, were sufficient to both initiate and sustain type 2 inflammation. Thus, we define tissue Th2 progenitors as a distinct cellular state that arises during chronic type 2 inflammation and establish the central role of these cells in maintaining the architecture of Th2 responses over time.
