## Supplementary Tables for "Progenitor T cells drive chronic pulmonary type 2 inflammation": SupplementaryTable12 Pseudobulk_Memoryprogenitor1chronicrecall.csv

	gene	log2FoldChange	padj
1	Cdk8	5.631973733	0
2	Nme2	6.051790673	5.36376213124898e-221
3	Dock2	3.796832236	1.76794083732601e-210
4	Atxn1	4.538052681	4.69559011998151e-200
5	Rora	4.419063916	8.03810003032139e-190
6	Slc9a9	4.089770253	7.11991457780182e-183
7	Ldlrad4	4.400620093	7.09890188335799e-173
8	Ahnak	4.140228785	4.18396884451399e-171
9	Maf	4.357583264	1.78557538919792e-169
10	Cd44	4.414759232	3.09944918175963e-158
11	Itgb1	4.188677579	1.45322536832087e-151
12	S100a4	5.557191916	2.14178069378779e-138
13	Malat1	-2.301745266	4.52759549769833e-129
14	Sntb1	3.945224818	5.68112586633699e-127
15	Tbc1d4	3.582612942	4.11316582837024e-123
16	Maml2	3.359082229	4.68058361946987e-119
17	Lpxn	3.81083533	6.58022936923504e-114
18	Camk4	2.490272195	2.83954212146233e-111
19	Camk1d	3.118635217	1.42615479659515e-106
20	S100a6	5.543180971	1.21952303418731e-98
21	Eea1	3.961465108	1.18142604440526e-95
22	Tpt1	-1.887374711	1.35963687194978e-94
23	St6galnac3	4.880063682	1.86968226948972e-90
24	Ctla2a	3.741777951	6.02280239728711e-90
25	Aff3	3.196480538	4.91684006192659e-89
26	Arl15	4.405389933	1.21928444677794e-83
27	S100a11	2.245864516	1.87420123882063e-83
28	Tomm6	3.511018878	3.4334361247824e-83
29	Ramp3	3.527602281	5.59033808765509e-82
30	Nr3c1	2.231623812	5.72895445884969e-81
31	Hexb	2.997698308	3.1050056547418e-79
32	Acvr2a	4.201587451	3.18551340368121e-79
33	Gphn	3.574876758	9.38008290967622e-79
34	Lgals1	2.547013198	9.28704029507506e-78
35	Elmo1	2.129919525	1.6406048539141e-74
36	Themis	2.61542118	1.28322438890273e-73
37	Sh3kbp1	2.182934751	1.07816765690247e-69
38	Grap2	2.146196205	3.05755991311626e-68
39	Ftl1	-1.731632404	7.06333621597851e-65
40	Malt1	2.306143557	1.64211075831818e-64
41	Mir142hg	3.99600616	4.0597579902306e-63
42	AU020206	2.871604989	1.02189566684973e-62
43	Tnfrsf4	3.215327202	4.97016331556762e-62
44	Arhgap26	3.501233033	6.68761047603842e-62
45	Mcl1	-2.301265408	1.16901644404126e-61
46	Klf13	-2.580169927	3.68760023526178e-61
47	Ndfip1	2.260526514	7.87706548528631e-61
48	Rack1	-1.480920696	2.47149363802413e-59
49	Itgav	3.219692649	1.00564994050967e-58
50	Rab8b	3.174342936	1.96490078591364e-58
51	Eef1b2	-1.702632698	6.77170314014388e-58
52	Bcl2	-2.817504247	1.00621194917602e-56
53	Eif5a	-1.833223104	6.27587818323981e-56
54	Fnbp1	2.113323613	4.90726504822837e-55
55	Klf2	-2.765008162	3.81843832010515e-54
56	Eif1	-1.448899852	1.2508158627125e-53
57	Jak2	2.358038685	2.70811729401148e-53
58	Inpp4b	1.916279242	1.81305310917326e-52
59	Srsf5	-2.077336049	9.03781636440288e-52
60	Npc2	-1.917162879	1.87563449871444e-51
61	Lcp2	1.992712924	1.88508058713212e-51
62	Txnip	-2.229250192	3.49714931963718e-51
63	Rbm3	-1.884472617	7.40867747041749e-50
64	Cd40lg	3.111087505	7.46059033536233e-50
65	Cd5	2.196370166	4.8162410250879e-49
66	Thy1	1.926263616	2.46738981982403e-48
67	Diaph2	2.506757234	1.18494256403672e-47
68	Ext1	2.580366737	1.24157024423641e-47
69	Eef1g	-1.647385639	1.48612448146102e-47
70	Fbxl17	2.459171426	1.0144608451929e-46
71	Chchd2	-1.903840799	5.38161366211926e-46
72	Lcp1	2.217717887	8.36184562610828e-46
73	Gclm	2.307982548	3.28553016025466e-45
74	Tra2b	-2.106292395	6.4064419419088e-45
75	Ptpn22	1.598626211	1.07181238150042e-44
76	Runx1	1.736782585	1.12807082102627e-44
77	Laptm5	1.318326374	8.83246195236057e-44
78	Socs3	-1.924049129	1.21994096478669e-43
79	Hnrnpa1	-1.975126578	1.39856002813622e-43
80	Bcl2a1b	2.806459701	2.41913374092437e-43
81	Stat4	1.681852484	2.98481255618834e-43
82	Cd47	-1.663546092	6.78985234047473e-43
83	Npm1	-1.342457617	8.28431054369805e-43
84	Arhgap15	1.244163453	1.15707292013614e-42
85	Sik3	2.164906553	2.81021463844714e-42
86	Cox7a2l	-1.7236759	3.68799300891661e-42
87	Dock10	1.877965734	6.12341610630197e-42
88	Dock11	2.039543407	6.12341610630197e-42
89	Cdk17	2.009440585	1.12962411316293e-41
90	Junb	-1.752215823	3.02184355145278e-41
91	Socs1	-2.107898765	4.11902903834155e-41
92	Eif3e	-1.758168593	4.56222004166079e-41
93	Esyt2	1.882399879	2.31169015819682e-40
94	Trac	-1.773537695	7.39549542815784e-40
95	Vps54	2.55214407	1.15089646754098e-38
96	Gng2	2.361376348	2.1595373603078e-38
97	Cox16	2.308010561	2.43008424822151e-38
98	Ctla4	2.680205876	1.11817968210299e-37
99	Eef1a1	-1.474945031	4.24462876090185e-37
100	Il2rb	2.373704685	4.51821577138301e-37
101	Ubb	-1.258739354	3.45640953957302e-36
102	Clk1	-1.725531018	5.87684578547805e-36
103	Myh9	1.38680371	7.60391154070513e-36
104	Ube2d3	-1.563756042	8.13967202772098e-36
105	Satb1	-1.657719206	1.25863920891964e-35
106	Thada	2.584112418	4.07667077726046e-35
107	Lrba	2.230347898	5.97301746061468e-35
108	Exoc4	1.904442346	1.20842616112501e-34
109	Ubc	-1.763390524	2.92269389163306e-34
110	Dennd4a	2.274340911	3.31254656682342e-34
111	Btf3	-1.349964843	1.60629652111531e-33
112	Irf1	-1.806773233	2.26457662362173e-33
113	S100a10	1.610575045	2.62663347052099e-33
114	Cd4	1.611163645	2.22842114380032e-32
115	Kdm2b	2.032889174	6.64683961778714e-32
116	Rnf125	1.616013284	1.54001674500149e-31
117	Sorl1	2.196903549	2.2938436630151e-31
118	Jund	-2.138665067	2.69690781772695e-31
119	Lmnb1	2.22532762	6.97918153308342e-31
120	Neurl3	1.830668208	7.81960240965736e-31
121	Smco4	1.975414537	7.84186335574629e-31
122	Grcc10	1.67292362	8.10455466877373e-31
123	Itpr1	1.813751046	8.79556605161068e-31
124	Ptk2b	1.880008954	1.29863833615468e-30
125	Arid5a	-1.726535503	1.66560315569658e-30
126	H3f3a	-1.133736418	2.02738774088021e-30
127	Mllt3	1.680342671	2.37176582041979e-30
128	Btg1	-1.406988104	3.33915268611007e-30
129	Celf2	1.805545006	4.01073833887163e-30
130	Fau	-1.087652091	4.7531535946904e-30
131	Tomm20	-1.558007032	4.93950217753777e-30
132	Gimap6	-1.439533814	5.08629524725941e-30
133	Utrn	1.339911202	5.12596480563829e-30
134	Sla	1.684333235	7.36156740810295e-30
135	Ptma	-1.051999061	1.09238089764385e-29
136	Atp11b	-1.991133706	1.65483194909385e-29
137	Prr13	1.720793188	2.77654775765517e-29
138	Sept9	1.781077066	4.66097560461586e-29
139	Slc38a2	-1.991191485	5.42457279082652e-29
140	Hivep2	1.360684913	8.16032189156122e-29
141	Dip2b	1.684568384	1.03928976071571e-28
142	Rbpj	2.02492352	1.10197555289539e-28
143	Ier2	-1.720291199	1.33195118338626e-28
144	Nedd9	1.81230861	1.71091803180092e-28
145	Lsp1	1.243070772	2.56454327147443e-28
146	Eef1d	-1.411016421	4.29179751415029e-28
147	Arhgef3	1.777444378	6.64846951512616e-28
148	Ms4a6b	-1.342374828	1.96241585433333e-27
149	Elovl5	1.745445777	2.43385739073939e-27
150	Srsf2	-1.438255077	4.41652725350991e-27
151	H3f3b	-1.184101689	8.65154043792611e-27
152	Ppp1r15a	-1.641999575	1.17743314723443e-26
153	Pip4k2a	1.614549082	1.89379784064211e-26
154	Prex1	1.903807979	3.41731253185576e-26
155	Slc4a7	1.948622048	4.28159585490642e-26
156	Pabpn1	1.592457653	6.1170611261552e-26
157	Naca	-1.411512945	8.67267833211307e-26
158	Icos	1.744327438	9.26584955324448e-26
159	Rasa1	1.718961132	1.18188031778981e-25
160	Rabgap1l	1.750200646	1.46678940454669e-25
161	Nfkb1	1.309443634	2.09524535441811e-25
162	H2afy	-1.391053371	5.90368139392059e-25
163	Cxcr4	1.881258827	6.47772898669211e-25
164	Eif3h	-1.222733421	9.49481799161165e-25
165	Ptpn18	-1.199722901	1.69059946403473e-24
166	Ube2s	-1.425199319	2.17060703100287e-24
167	St6gal1	1.83757274	2.40649296861896e-24
168	Fus	-1.317605643	3.16298945034076e-24
169	Rhog	1.750783766	4.02855959991498e-24
170	Pitpnc1	1.292944553	4.06781661201492e-24
171	Tra2a	-1.707891663	4.08839759306816e-24
172	Gapdh	-1.556336008	6.78378804642157e-24
173	Stag1	1.443787067	1.0345894521547e-23
174	Rgs1	1.355138532	1.06953633740781e-23
175	Pfdn5	-1.249951152	2.52246220054037e-23
176	Rapgef6	-1.297063954	3.40501215279701e-23
177	Got1	1.576669459	4.4160890937411e-23
178	Eif3m	-1.460139424	7.00113855006283e-23
179	Lsm4	-1.506103656	7.75830943304622e-23
180	Dnajc1	1.766557178	1.09048959894964e-22
181	Itgal	1.65935686	4.44967064695455e-22
182	Ms4a4b	-1.165668422	5.77847975661418e-22
183	Tnfaip8	1.193904872	8.46228612525542e-22
184	Ralgapa1	1.696266539	1.83302700392031e-21
185	Itga4	1.46540393	1.87115201187195e-21
186	Hint1	-1.257678979	1.91740234990624e-21
187	Tox	1.403659159	2.24655850622998e-21
188	Arl6ip5	-1.272393526	3.36169988579648e-21
189	Inpp5d	1.535909261	4.1465200023795e-21
190	Atp5a1	-1.219669104	4.83639214118977e-21
191	Bcl11b	-1.254282714	1.12247317886262e-20
192	Paxbp1	1.54257706	1.39807749720941e-20
193	Luc7l2	-1.446470942	2.91580579499105e-20
194	Cd69	-1.800838328	3.61503541166426e-20
195	Trib2	-1.558622306	3.88139535441151e-20
196	H2-Q7	-0.955589993	5.13806632533367e-20
197	Cd82	1.476919446	6.59762370547057e-20
198	Fam172a	1.534518036	1.09306501799915e-19
199	Smyd3	1.713939177	1.35312589311817e-19
200	Hspe1	-1.174266542	1.62604420149028e-19
201	Trps1	2.037342124	1.75141072404368e-19
202	Tank	1.781770714	2.64055542527304e-19
203	Srsf3	-1.162627871	2.93912267555995e-19
204	Psma3	-1.25965472	3.02151701850552e-19
205	Chmp4b	-1.329018736	3.88591976046088e-19
206	Lef1	-1.451238809	4.05873550401343e-19
207	Tmed9	-1.377947224	4.58035590283165e-19
208	Atp5b	-1.141532455	8.70896686154866e-19
209	Stk10	1.581759725	9.83185509917224e-19
210	Fryl	1.4375822	1.2367121438063e-18
211	Dock8	1.385197348	1.34083790440823e-18
212	Clec2d	2.086374783	1.35496832643595e-18
213	Hnrnpa0	-1.235112708	1.71376877240274e-18
214	Slc25a5	-1.075866909	3.24481685055091e-18
215	Snrpe	-1.231253752	3.36193351677142e-18
216	Sec11a	-1.241136315	3.64275460569007e-18
217	Uqcrh	-0.984952773	3.68533959495612e-18
218	Prkca	1.162606983	3.69457116052291e-18
219	Zeb1	1.372611031	4.19727217500274e-18
220	Ier5	-1.455050831	4.48088535134129e-18
221	Rabac1	-1.107734417	4.48088535134129e-18
222	Iqgap2	1.437566163	4.48088535134129e-18
223	Samhd1	-1.267956753	4.77033003727785e-18
224	Nfatc3	1.33303885	7.60821051910107e-18
225	Atp5g2	-1.062806865	7.60821051910107e-18
226	Tagln2	1.460680231	9.85758464636084e-18
227	Ifi47	-1.67080275	1.15415811964258e-17
228	Snu13	-1.487674002	1.34749093478733e-17
229	Snrpf	-1.236376772	1.39309122803736e-17
230	Ankrd44	1.136659629	1.50263703726101e-17
231	Eif3k	-1.075497198	1.93525258063488e-17
232	Il18r1	1.73303153	7.42850043040524e-17
233	Cox7c	-1.040237234	9.7891212801144e-17
234	Crip1	1.108713499	9.93954526491003e-17
235	Lgals9	1.461854104	1.0371988474906e-16
236	Mbnl1	0.90139398	1.14509086465612e-16
237	Phf21a	1.52661588	1.57906000500587e-16
238	Cd3d	-0.887083138	1.61606738234616e-16
239	Gpcpd1	1.391791658	1.73711535767208e-16
240	Baz1a	1.376364579	2.37658634563864e-16
241	Lnpep	1.198329081	2.41134788742748e-16
242	Birc6	1.085774147	3.26453109937268e-16
243	Ap3b1	1.398872715	3.79632841729562e-16
244	Arhgef18	1.342180618	3.96565134130457e-16
245	Eif3i	-1.221594833	4.08222353576903e-16
246	Skap1	0.758742845	5.55562227785887e-16
247	Xist	-1.084290723	5.99790418214005e-16
248	Gimap1	-1.15399022	6.34533870328436e-16
249	Epb41	1.225798806	7.59765179080713e-16
250	Pcbp2	-1.155809644	8.67718319797785e-16
251	Eef2	-0.952898524	1.04055227166664e-15
252	Hsp90b1	2.291175465	1.11861936639309e-15
253	Srp9	-1.218734294	1.25351294460268e-15
254	Tnks2	1.133244445	1.48516270278438e-15
255	Tubb5	-1.295975662	1.75467734764511e-15
256	Gata3	1.525430019	1.78735454939077e-15
257	Fbxo11	1.490253934	2.10630002639658e-15
258	Pde3b	1.472324201	2.79804748287635e-15
259	Tcea1	1.090235138	3.49554626533684e-15
260	Stk4	1.187741317	3.98551055579514e-15
261	Nop56	-1.248749537	4.19989266905557e-15
262	Skp1a	1.30560953	4.64055310254507e-15
263	Aak1	1.423846435	5.56013666896802e-15
264	Arf5	-0.981519869	5.5970808566667e-15
265	Fli1	1.105564402	7.4271804008859e-15
266	H2-T22	-1.208360166	7.79054501454858e-15
267	Elmsan1	1.450195235	8.42430148323295e-15
268	Ncl	-0.88665317	8.61043026291239e-15
269	H2-D1	-0.734132202	9.90285255188922e-15
270	Cct5	-1.09760536	1.04182945712329e-14
271	Pdia3	0.939800889	1.08715993930314e-14
272	Sub1	-0.931498342	1.2738745552157e-14
273	Creb1	1.504021976	1.33501730201858e-14
274	Eif4g3	1.319474475	1.34237947193765e-14
275	Jarid2	1.434081272	1.53189182011132e-14
276	Aebp2	1.118527155	1.57492659756055e-14
277	Taf1d	-1.373025214	1.64889664773135e-14
278	Izumo1r	1.229822779	2.36141740329428e-14
279	Vim	0.908404478	2.44278414399862e-14
280	Hnrnpdl	-1.15227358	2.90459285308536e-14
281	Osbpl8	1.435311737	2.94273615811966e-14
282	Map1lc3b	-1.004554879	2.97034231260384e-14
283	Serbp1	-0.862752243	3.32215241432689e-14
284	Stk24	-1.393572774	3.49727011363032e-14
285	Pim1	-1.452969065	3.49727011363032e-14
286	Ccnl1	-1.24234193	4.51695792096766e-14
287	Eif3f	-0.984868284	4.75873028130517e-14
288	Eif4a2	-1.01864724	5.02428078796647e-14
289	Cct2	-1.008948857	8.52602274266397e-14
290	Atp5f1	-1.015970054	1.09939098544634e-13
291	Cd53	-0.751216853	1.54422440121925e-13
292	Cox4i1	-0.899252246	1.6736823145668e-13
293	Crem	1.299820718	1.92031852699985e-13
294	Cnot6l	0.975750034	2.35985294494094e-13
295	Sf3b1	-1.046312794	2.43882720006336e-13
296	Cotl1	0.890378528	3.04293086082939e-13
297	Ikzf3	1.177153592	3.07995100514336e-13
298	Itk	0.815960362	3.38815541928924e-13
299	Tnfsf8	1.002027768	4.26257911239473e-13
300	Trp53inp1	1.322645682	4.55636431655333e-13
301	Hspa8	-0.928506839	5.15258436139217e-13
302	Tlk1	1.136049517	5.25453986374239e-13
303	Kdm6a	1.19403877	5.63971761098397e-13
304	Tpm4	1.283015746	5.9942441576256e-13
305	Pde4d	1.274103072	7.58333471650184e-13
306	Gstp1	1.148326077	1.2408053789882e-12
307	Pabpc1	-0.765050607	1.31105891414796e-12
308	Fbl	-1.161541677	1.31877488160833e-12
309	Zfp36	-1.061702861	1.51550676872977e-12
310	Strn3	1.188554826	2.00052165555758e-12
311	Lck	1.087852915	2.35830664863846e-12
312	Park7	-1.048735549	2.38904764846378e-12
313	Psma2	-1.071577736	2.56151545322458e-12
314	Ddx5	-0.784917129	3.02639273526865e-12
315	Cox6a1	0.869023133	3.16068876698543e-12
316	Mbd2	-0.983872178	3.71954737551992e-12
317	Abi1	1.079484011	5.14128167455338e-12
318	Psmb4	-1.12331878	5.40020478103292e-12
319	Prdx6	-1.12058784	6.52269218995827e-12
320	Arpc4	0.99799122	6.52269218995827e-12
321	Eif5	-0.945585465	7.55479023781043e-12
322	Rap1gds1	1.057482024	7.89821522258992e-12
323	Sipa1l1	1.0998151	8.61777942539591e-12
324	Tnik	1.118418006	8.84328420099037e-12
325	Ankhd1	1.105149471	1.02226929054171e-11
326	Grb2	1.165350597	1.1426496927604e-11
327	Stat5b	1.079307399	1.15889540298825e-11
328	Sh2d2a	0.968836815	1.23373256709079e-11
329	Eif2s2	-1.165474824	1.45089616134879e-11
330	Limd2	-0.89419643	1.61411496982494e-11
331	Cap1	1.324836305	1.96209284466112e-11
332	Rhoh	-1.263528567	1.9792926423215e-11
333	Fos	-1.041048156	2.30399742364307e-11
334	Cltc	1.116183783	2.31321791570993e-11
335	Ywhaz	0.812056018	2.58672721546176e-11
336	Lncpint	1.097299959	3.39426309465497e-11
337	Oaz1	-0.654120738	3.82332042099992e-11
338	Tmed2	-1.052996376	3.99333670293929e-11
339	Cytip	-0.846951066	4.42628269283072e-11
340	Tnfrsf18	1.194337518	4.50794019785276e-11
341	Itpkb	-0.78432424	4.7428292801586e-11
342	Tsc22d3	-1.388740139	4.83324297124151e-11
343	Susd6	1.073381969	6.04043764586387e-11
344	Psmb1	-0.814743115	6.48472464288965e-11
345	Ppp1r12a	0.758816467	7.76011894192142e-11
346	Syf2	-0.987719461	9.03745477502284e-11
347	Atp5l	-0.8387216	1.06582470853586e-10
348	Arhgef1	-1.005015178	1.07729659467956e-10
349	Fchsd2	1.260509668	1.24311351217998e-10
350	Ppp1r18	1.037728127	1.24311351217998e-10
351	Ptpn1	-0.995502712	1.33096010286943e-10
352	Smap1	0.93927977	1.37213743967244e-10
353	Ablim1	-0.880837913	1.37213743967244e-10
354	Fam107b	1.090984815	1.61191766664652e-10
355	Ascc3	1.004661659	1.63252933293773e-10
356	H2-T23	-0.918577671	1.68184495920716e-10
357	Ccr7	-0.983679312	2.10755679925868e-10
358	Atp5c1	-0.828868682	2.47849120825088e-10
359	Rel	1.093154261	2.47966959113377e-10
360	Srpr	1.116300669	2.49167354859043e-10
361	Arih1	0.899633329	2.52548144035241e-10
362	Pnrc1	-0.944941521	2.55067629307173e-10
363	Paip2	-0.987960993	2.55888842541782e-10
364	Tcf12	1.143207316	2.5772403552064e-10
365	Isy1	1.15420891	2.7828689747171e-10
366	Hspa4	0.853537037	3.06825099124103e-10
367	Rinl	1.146485059	3.21788264302193e-10
368	Suco	0.977128483	3.63221672763974e-10
369	S100a13	1.004478099	4.40649637889457e-10
370	Crybg1	-1.056772516	4.82070758301479e-10
371	Gpi1	-0.8728512	5.19006737242577e-10
372	Zfp36l1	-0.776278038	5.25427135074402e-10
373	Gimap9	-0.86173344	6.17600618816948e-10
374	Rtn3	1.298891933	7.44013487907887e-10
375	Fyn	0.755949384	7.65656943539729e-10
376	Raly	-0.970545031	8.08895034641643e-10
377	Cnn2	1.032710543	8.1155955229899e-10
378	Map4k4	-0.990443053	8.20119728892414e-10
379	Emg1	-1.060489122	8.82771016553911e-10
380	Coro1a	-0.676617869	1.0417616990458e-09
381	Arpp19	-0.87517471	1.1358945474611e-09
382	Rbm25	-0.784872203	1.1358945474611e-09
383	Eif4b	-0.937293343	1.26693055169995e-09
384	H2afj	-0.864348644	1.31630268634468e-09
385	Sqstm1	0.88628263	1.47145962960655e-09
386	Hnrnpf	-0.829466844	1.81850278090547e-09
387	Anxa6	0.936016013	1.82746372682194e-09
388	Clint1	0.705680707	1.85235303044168e-09
389	Sumo2	-0.728267757	2.02871292213545e-09
390	Stag2	1.043690515	2.4178750046111e-09
391	Cox17	0.934820535	2.46767201816367e-09
392	Erbin	1.024497554	2.55973164653149e-09
393	Prpf38b	-0.923044509	2.6598236096199e-09
394	Tecpr1	-0.966351201	3.07858767457057e-09
395	Ezr	-0.847852939	3.34141384094141e-09
396	Atp1b3	-0.721984639	3.94220581746563e-09
397	Pfn1	0.856708143	4.20063853679255e-09
398	Eml4	1.069946992	4.35635170794685e-09
399	Atp5e	-0.672654492	4.42507209654481e-09
400	Ywhab	0.870719621	4.65522909159711e-09
401	Apobec3	-1.024276866	4.68852635317114e-09
402	Son	-0.706450268	4.68852635317114e-09
403	B4galnt1	-1.058458263	4.7672018865567e-09
404	Nfkbia	-1.02637988	4.83923809889891e-09
405	Tram1	0.88741034	5.37165538882266e-09
406	Orai1	1.03188565	5.37165538882266e-09
407	Ubr2	1.005494897	5.69287925830344e-09
408	Rock1	0.936538417	6.54604182846389e-09
409	Kmt2c	0.897726742	6.89971112088298e-09
410	Trip12	0.925676262	7.70910290976099e-09
411	Tpm3	-0.619300948	7.72262704510511e-09
412	Hsp90aa1	-0.824888847	7.79686970008156e-09
413	Snrnp70	-0.853937262	8.00648891413019e-09
414	Btg2	-0.756971534	8.13276947984051e-09
415	Add1	1.072294382	8.13276947984051e-09
416	G3bp2	-0.953944394	8.47080153948537e-09
417	Ppib	-0.748141567	9.76055420880368e-09
418	Sec61g	-0.910230937	9.86979714449475e-09
419	Cep350	1.00414361	1.03859146662076e-08
420	Sri	-0.803639544	1.12285122867747e-08
421	Kmt2e	0.756998624	1.21551673802045e-08
422	Eif4a1	-0.835211764	1.72700706851681e-08
423	Taf10	-0.775105927	1.76845581194813e-08
424	Pkm	-0.773676435	1.90459211204967e-08
425	Tmem234	-0.81483784	2.1913581493427e-08
426	H2-Q4	-0.781614885	2.64141088801125e-08
427	Zc3h7a	0.959131537	2.64234397624481e-08
428	4930523C07Rik	-0.834814106	2.64640088803536e-08
429	Zfr	1.022113038	3.04105833233492e-08
430	Rgs2	0.955613501	3.39087905754296e-08
431	Ncoa2	0.84910437	3.43791052003766e-08
432	Msi2	0.861063452	3.48940138370952e-08
433	Ppia	-0.470523338	4.07045997303939e-08
434	Lars2	2.663515756	5.80961079680554e-08
435	Tln1	0.706193274	5.90556032707685e-08
436	Rsrc2	-0.808299969	5.90556032707685e-08
437	Tcf20	0.948036467	6.56876554687325e-08
438	Nol7	-0.766848942	6.57968035865293e-08
439	Aldoa	0.762979538	7.14263408880838e-08
440	Smchd1	-0.817415848	7.14263408880838e-08
441	Ptprc	0.54111728	7.28569949705172e-08
442	Il2rg	0.65295792	7.90719158433e-08
443	Mrpl52	-0.8196874	8.40789136027942e-08
444	Cox6c	-0.66433353	8.66914334173787e-08
445	Ripor2	0.731186871	9.00785110873841e-08
446	Gpx1	0.718375909	1.08078502160944e-07
447	Hp1bp3	0.741280468	1.11237769474177e-07
448	Tgif1	0.902145139	1.21408330725601e-07
449	Nek7	0.801730307	1.22666646579508e-07
450	Foxp1	-0.635499045	1.22916652237697e-07
451	Capza1	0.905736266	1.32306941833335e-07
452	Gimap8	0.985310002	1.36244374882724e-07
453	Arid5b	-0.603490399	1.44173211131158e-07
454	Ctsb	0.926544565	1.51548744035515e-07
455	Rp9	-0.868075212	1.554150014882e-07
456	Pak2	0.703627991	1.65592025071987e-07
457	Stim1	0.935406861	1.70173681250701e-07
458	Hnrnpd	-0.734933347	1.84794612254343e-07
459	Flna	1.197798531	2.0341088859549e-07
460	Hnrnpa2b1	0.674656527	2.32885746861092e-07
461	Bptf	-0.79257253	2.61905102996688e-07
462	Ppp2r5c	0.814593735	2.74498948357574e-07
463	Capza2	-0.766294364	3.14362396592619e-07
464	Rbm39	-0.589509276	3.38082131087222e-07
465	Stk17b	-0.606065534	3.7258927400321e-07
466	Itgb2	1.112239742	4.1373121034884e-07
467	Bclaf1	-0.76810242	4.34957830967203e-07
468	Ldb1	0.87329641	4.56253753888136e-07
469	Ndufa2	-0.696071319	4.74982102096202e-07
470	Setd5	0.874255336	4.88708030179286e-07
471	G3bp1	-0.854637021	5.52985821236069e-07
472	Cdc42	0.619894881	5.94017166898516e-07
473	Zfp638	0.80788351	6.01621094650027e-07
474	Smarca2	0.884023376	6.06473614149029e-07
475	Isg15	1.052040436	6.4020543366215e-07
476	Man1a	0.809806393	6.41259990544242e-07
477	Canx	0.766336036	6.55034881900101e-07
478	Dnaja2	-0.721515121	7.15171427050414e-07
479	Rbbp6	-0.856213836	7.63894140189619e-07
480	Jmjd1c	-0.989560973	8.21427215901803e-07
481	Sec61b	-0.664193827	8.2725163609697e-07
482	Dnm2	0.879937231	8.40560315152785e-07
483	Cox5a	-0.661741632	8.5829392044274e-07
484	Phf3	-0.895227354	8.60003230403815e-07
485	Prkar1a	0.685407825	9.41460813341532e-07
486	Macf1	0.621821766	1.02054068050087e-06
487	Itsn2	0.766469078	1.08026021117059e-06
488	Tomm7	-0.695589775	1.14062424420935e-06
489	Tbc1d10c	0.834824865	1.18598831180446e-06
490	Bach2	0.626467682	1.21116597137648e-06
491	Selenow	-0.637178634	1.31182170953409e-06
492	Pik3r1	0.828375605	1.35424032356794e-06
493	Csde1	-0.809632337	1.41682277626959e-06
494	Ndufa6	-0.62303103	1.45766756008853e-06
495	Snrpb	-0.655195467	1.50616286374884e-06
496	Psma7	-0.776109076	1.50616286374884e-06
497	Scand1	-0.702529401	1.56526953084133e-06
498	Wdr33	0.86305568	1.61637241796383e-06
499	Cd84	0.810654409	1.84256339943925e-06
500	Cd28	0.752183463	1.85602712014048e-06
501	Atp5g3	0.629597025	2.18742347682625e-06
502	Asap1	0.687343697	2.24107884987495e-06
503	Ppp1r16b	0.736659854	2.356116180912e-06
504	Batf	-0.947858371	2.4108921795279e-06
505	Tbca	-0.713572955	2.62059795408418e-06
506	Nrip1	-0.930816163	2.76627833765524e-06
507	Selenof	-0.762977441	2.78965048267005e-06
508	Nsd1	0.704668865	2.95317455949625e-06
509	4932438A13Rik	-0.855437148	3.08208074999973e-06
510	Herc4	0.807648684	3.12636053319524e-06
511	Atp5h	-0.605222221	3.19374176577233e-06
512	Ranbp2	-0.887906968	3.48081072819384e-06
513	Atrx	0.596688076	3.89032518215255e-06
514	Csnk1a1	-0.61577648	4.67697665727819e-06
515	Tapbp	-0.760364389	4.72331029237103e-06
516	Nsa2	-0.637814974	4.89096901535278e-06
517	Lrrfip1	0.785614176	4.97203022503754e-06
518	Ddx21	-0.680053095	5.0605888343801e-06
519	Psmb8	-0.762298754	5.41021829450519e-06
520	Ptges3	0.757246378	5.86665799712969e-06
521	Morf4l1	-0.589169449	6.05045183968335e-06
522	Gch1	0.857959517	7.3065251064384e-06
523	Diaph1	0.673065237	7.44612887620347e-06
524	Calm2	-0.625752631	7.62339608925815e-06
525	Pdcd10	-0.722899825	7.64222200593233e-06
526	Tcf7	-0.553819795	7.82102660407531e-06
527	Gltp	-0.752860982	8.03549395391688e-06
528	B2m	0.439576312	8.32502764105958e-06
529	Uhrf2	0.752455052	8.49294476565616e-06
530	Arf4	-0.655131071	9.03110124919333e-06
531	Ran	-0.790761924	9.422510444377e-06
532	Pds5a	0.723426589	9.68788449888628e-06
533	Crlf3	-0.61481419	9.68788449888628e-06
534	Prelid1	0.603560086	9.68788449888628e-06
535	Ubxn1	-0.712915629	9.68788449888628e-06
536	Hcst	-0.640405207	1.05239445086187e-05
537	Tomm22	-0.681232959	1.2303633723714e-05
538	Tgfbr2	0.672355111	1.31852686962632e-05
539	Id2	0.790260343	1.32394734241948e-05
540	Ankrd11	-0.508544922	1.49883823314525e-05
541	Nop10	-0.671288692	1.52706190937417e-05
542	Wnk1	-0.773681774	1.57592840720717e-05
543	Ndufa7	-0.598051702	1.80397576337138e-05
544	Arid4a	-0.615026748	1.93961317467289e-05
545	Supt4a	-0.66363402	1.99819462438541e-05
546	Iqgap1	0.55356222	2.17257550366858e-05
547	Asxl2	0.677469117	2.18257587579221e-05
548	Usp34	0.716353282	2.1946833588209e-05
549	Tprgl	-0.64935123	2.20546606910625e-05
550	Nme1	-0.678893273	2.29982637144281e-05
551	Sf3b6	-0.678024516	2.34361873160261e-05
552	Fth1	-0.437703289	2.81044713238439e-05
553	Tab2	0.764456977	2.94752202945749e-05
554	Smg1	0.690456647	3.53670772997523e-05
555	Arhgap45	0.49294592	3.53670772997523e-05
556	Odc1	0.818975603	3.57002108622407e-05
557	Actr2	0.535835242	3.88040420918142e-05
558	Abracl	-0.578711319	4.02593054731976e-05
559	Hnrnpul2	0.676019242	4.21589443922636e-05
560	Adgre5	0.691817613	4.51130645873374e-05
561	Mdh2	-0.666026187	4.9457956494204e-05
562	Cdc42se2	-0.664333477	5.42779356484272e-05
563	Abtb2	0.7035634	5.77830769416542e-05
564	Ppp1cc	0.472009983	6.05727102804984e-05
565	Srsf11	-0.523842317	6.27287013685887e-05
566	Ndufb11	-0.588420049	6.45935320935823e-05
567	Zfp36l2	0.398555935	6.7472771226278e-05
568	Cd3e	0.575044155	7.02013930141631e-05
569	Ankrd12	0.536169429	7.10825269666264e-05
570	Rbms1	-0.63894475	7.11605766668266e-05
571	Mycbp2	0.557710854	7.44698709406636e-05
572	Cwc15	-0.618320868	7.44698709406636e-05
573	Ubac2	-0.693976636	7.5682548708042e-05
574	P2ry10	0.549745819	8.19888832678861e-05
575	Xrn2	-0.567643131	8.63537249732479e-05
576	Foxn3	-0.585164972	9.28892332283308e-05
577	Fkbp1a	0.630287347	9.61395266934551e-05
578	Scp2	-0.548709389	0.00010007
579	Aff4	0.581407655	0.000116141
580	Ptp4a2	0.479341211	0.000118552
581	Nipbl	0.517242724	0.000118846
582	Mat2a	-0.608995128	0.000122379
583	Rasal3	0.724944493	0.000128031
584	AY036118	1.000702417	0.000130332
585	Nucks1	-0.584102497	0.000133101
586	Smdt1	-0.610835897	0.000138108
587	Gpr132	0.519066787	0.00014892
588	Tcp1	-0.604843263	0.00014892
589	Bzw1	-0.562366859	0.000150632
590	Klf3	-0.687060432	0.000166134
591	Brd2	-0.613206265	0.000166456
592	Ubald2	-0.596193677	0.000176951
593	Cd52	0.50197358	0.000178932
594	H2-K1	-0.410265914	0.000178932
595	Fkbp3	-0.584764904	0.000179036
596	Nktr	-0.656684879	0.00018113
597	Ucp2	0.504178672	0.00019749
598	Mapk1	0.649441905	0.000216655
599	Mrps21	0.724859445	0.000218618
600	Ifi27l2a	0.588717832	0.00022597
601	Slc25a3	-0.483870923	0.000228592
602	Kansl1	0.567071655	0.000246304
603	Polr1d	-0.468315963	0.0002652
604	Klf6	-0.612451745	0.00027384
605	Irf2	0.916495487	0.000292778
606	Ube2d2a	-0.503561026	0.00029896
607	Il21r	-0.494445492	0.000304291
608	Cox7a2	-0.593046508	0.000304291
609	Uqcr10	-0.651198245	0.000308987
610	Ash1l	0.572622932	0.000322549
611	Hnrnpk	-0.460927971	0.000322549
612	Ubxn4	0.511164925	0.000326682
613	Sem1	-0.457930293	0.000340841
614	Wdr1	0.683486093	0.000352271
615	Saraf	-0.448702722	0.000352271
616	Tpr	-0.459322398	0.000368867
617	Ppp4c	0.59066173	0.000377715
618	AW112010	0.78312982	0.000388073
619	Psmd8	-0.583388071	0.000407357
620	Slc3a2	-0.564628955	0.000408483
621	Psmb2	-0.601432143	0.000425849
622	Eif5b	-0.526895536	0.000439799
623	Arpc2	-0.372710673	0.000452487
624	Dad1	-0.455847908	0.000473564
625	Herc1	0.563568018	0.000498033
626	Pnisr	-0.543453836	0.000499953
627	Epsti1	0.497283227	0.000501067
628	Atp6v1f	-0.508286821	0.000504899
629	Cntrl	0.585944432	0.000513832
630	Atp5g1	-0.640943385	0.000576349
631	Rhoa	-0.527356823	0.000581804
632	Ddx3x	-0.626271343	0.000586044
633	Ncor1	0.387745571	0.000596866
634	Dusp2	-0.627279962	0.000603624
635	Nap1l1	0.597039295	0.000603624
636	Rflnb	0.550117223	0.0006436
637	Pan3	0.589885319	0.000648282
638	Fermt3	0.608622127	0.000661739
639	Anp32b	-0.49073565	0.000678884
640	Edf1	0.562817709	0.000700552
641	Pdcd4	-0.51198958	0.000716824
642	Ifrd1	0.607098658	0.000725042
643	Cdk13	0.558830045	0.000746542
644	Rasa3	0.527284765	0.000778447
645	Ccm2	0.552441089	0.000806864
646	Ubl3	0.481869981	0.000880474
647	Zfp148	0.564232665	0.000889565
648	Clta	-0.459643384	0.00092323
649	Ppp2ca	-0.4899456	0.00092323
650	Psmd4	-0.636418054	0.000934363
651	Uqcrq	-0.533494448	0.000937147
652	Kmt2a	0.620908416	0.000984373
653	Rab14	-0.610263913	0.001035064
654	Dennd1b	0.587737454	0.001037386
655	Rtf1	-0.458473931	0.001043153
656	Wac	0.466678338	0.001091968
657	Emp3	0.515487105	0.0011084
658	Arhgdia	-0.448848277	0.001149157
659	Gnb1	0.455734054	0.001150117
660	Gabarap	-0.469337168	0.001183138
661	Trir	-0.54436584	0.001269252
662	Gls	-0.623023054	0.001292295
663	Ddx24	-0.438231453	0.001292295
664	Rap1a	-0.472182751	0.00130443
665	Phf6	0.536804975	0.001308778
666	Atp5j2	-0.424434163	0.001343678
667	Arfgef1	0.567598121	0.001344899
668	Msn	0.351311492	0.001371518
669	Srgn	-0.305393026	0.001371518
670	Usp25	0.544245647	0.001400841
671	Use1	-0.539364648	0.001420612
672	Arap2	-0.481227672	0.001554004
673	Ttc39b	0.654041428	0.001556487
674	Cox7b	-0.448667406	0.001696851
675	Akr1a1	-0.530950124	0.001703735
676	Arf1	-0.499339762	0.001786317
677	Srpk1	-0.492394976	0.001843623
678	Smarca5	0.400629375	0.001856826
679	Atf7ip	0.555141938	0.001903564
680	Tmsb10	-0.306081554	0.001915901
681	Cct8	-0.526049476	0.001925386
682	Chd7	0.489007215	0.001955164
683	Glud1	0.49567719	0.001963557
684	Rbx1	-0.488538201	0.002074293
685	Gsk3b	0.504389837	0.002089761
686	Cyld	0.539488938	0.002218906
687	Rnf19a	0.621010449	0.002237065
688	Rrp1	-0.501606695	0.002293618
689	Stat3	-0.390833876	0.002315992
690	Sumo1	-0.50260183	0.00245797
691	Nup98	0.521303002	0.002639303
692	Peli1	-0.375588333	0.002643155
693	Vps37b	-0.391934379	0.002657499
694	Dusp10	-0.548470723	0.002689522
695	Sh3glb1	-0.479519177	0.002701396
696	Ubl5	-0.404162017	0.002706548
697	Smpdl3a	0.528399554	0.00279067
698	Mif	-0.405590451	0.0028091
699	Gnas	-0.379022333	0.002909671
700	Nsd3	-0.543425218	0.003011681
701	Ndufa4	-0.385363062	0.003053766
702	Cnot4	0.530741365	0.003110595
703	Itpr2	0.501847226	0.003172171
704	Cnbp	-0.32150698	0.003284822
705	Tor1aip1	0.534542577	0.003338339
706	Cdk2ap2	0.414036809	0.003355241
707	Ppp4r2	-0.489476083	0.00346983
708	Srsf7	0.425984827	0.003714942
709	Myl6	0.310476616	0.00382086
710	Chd4	0.401624331	0.003939233
711	Ifngr1	0.484560772	0.004052838
712	Gpr183	-0.431664255	0.004052838
713	Srrm1	-0.438887459	0.004277573
714	Larp4b	0.502232606	0.004303154
715	Jpt1	-0.424386096	0.004323443
716	Uqcrb	-0.468042367	0.004344051
717	Smc4	-0.410407523	0.004482905
718	Zfand6	0.426389554	0.004533602
719	Tes	0.40667869	0.004569706
720	N4bp2l2	-0.516950259	0.005001508
721	Ranbp1	-0.44777108	0.005110538
722	Ost4	0.413464042	0.005244251
723	Sp100	0.439508732	0.005729894
724	Cyth1	-0.429850876	0.005846713
725	Ssr4	-0.417850821	0.005942239
726	Ccnl2	-0.495891924	0.005942239
727	Snx2	0.485287578	0.006172975
728	Bnip3l	-0.392440801	0.006250691
729	Srpk2	0.47905306	0.006256614
730	Adk	0.403417353	0.006270467
731	Sfpq	-0.319518251	0.006641952
732	Psme1	-0.513437145	0.006650785
733	Atp5j	-0.379453246	0.007445168
734	H2-Q6	-0.458926689	0.00776638
735	Purb	-0.407627907	0.00810966
736	Reep5	-0.445647622	0.008472857
737	Calm3	0.436770744	0.008835134
738	H2afv	-0.427379567	0.009003219
739	Tmed10	-0.446750762	0.009016616
740	Snrpg	-0.354346526	0.009212896
741	Gnai2	-0.278826232	0.009317787
742	Akr1b3	-0.445753933	0.0101204
743	Ass1	-0.415868811	0.010257849
744	Ralbp1	0.51971216	0.010257849
745	Clic1	-0.313721922	0.010392432
746	Hnrnpm	0.379951951	0.011934558
747	Dhx9	-0.423345719	0.012653834
748	Ybx1	-0.285852559	0.01280742
749	Rsbn1l	0.400861082	0.013167637
750	Ptprcap	0.422934664	0.013387098
751	Serf2	-0.268481336	0.014010644
752	Dusp11	-0.365555081	0.014271026
753	Elf1	0.285056201	0.014537744
754	Thoc2	0.395453301	0.015820089
755	Arpc1b	-0.298730939	0.015845436
756	Gramd1a	0.409004381	0.016184148
757	Chd2	-0.325652133	0.016473551
758	Arl6ip1	0.344715088	0.016691881
759	Tnrc6b	0.331074005	0.017145761
760	Ythdc1	0.388778266	0.017421359
761	Thrap3	-0.361882361	0.017575982
762	Irf2bp2	0.407543177	0.017640282
763	Prkch	0.327597106	0.018951967
764	Srrm2	-0.292911633	0.019118427
765	Cdk11b	0.451554406	0.019631381
766	Selplg	-0.289097721	0.019779422
767	Anp32a	-0.339063312	0.019779422
768	Nup153	0.501480133	0.020062858
769	Ccni	0.393844676	0.020123765
770	Frg1	0.387555161	0.020177526
771	Csnk2b	0.41315755	0.020177526
772	Ube2k	0.365047483	0.020474021
773	Myl12a	0.323591938	0.020636159
774	Zfp91	0.373046654	0.020946852
775	Nop53	-0.300843288	0.022455645
776	Picalm	-0.404411668	0.022864765
777	Kif5b	-0.325706968	0.023312635
778	Sarnp	0.434132334	0.024392786
779	Tspan13	-0.364261632	0.024539204
780	Wipf1	0.383671752	0.024691278
781	Sept6	0.351069996	0.025235654
782	Atp5d	-0.296732649	0.026076072
783	Skil	0.372938829	0.028654014
784	Atp6v0e	-0.36028208	0.028821923
785	Ctss	-0.341662771	0.029429723
786	Cox5b	-0.286197945	0.030779149
787	Dnajc8	-0.324091876	0.031071169
788	Ndufs4	-0.36155664	0.031304226
789	Zc3h13	0.390371534	0.031521394
790	Cd247	-0.273072649	0.031578413
791	Polr2a	0.519916642	0.033618547
792	Krtcap2	-0.42147674	0.034521126
793	Gdi2	-0.280630425	0.03453419
794	Nedd8	-0.353439488	0.035677691
795	Fis1	-0.333511936	0.036730185
796	Dynll1	0.41144131	0.037663732
797	Srp14	-0.32201632	0.037844066
798	Gna13	0.369802039	0.037982688
799	Psip1	0.397387255	0.038090646
800	Arhgap31	0.380935249	0.038090646
801	Set	-0.300009727	0.038235892
802	Cox8a	-0.256431793	0.041777385
803	Cited2	-0.364154439	0.042233226
804	Tmem59	-0.337959095	0.045690761
805	Gpx4	-0.26377809	0.046138288
806	Arpc3	0.24336608	0.048337634
807	Usp3	-0.328068755	0.048809733
808	Zc3hav1	-0.283183161	0.048950391
809	Hnrnpu	0.2337028	0.04900371
810	Psap	-0.338343587	0.052435952
811	Ppp1ca	0.283409548	0.052816832
812	Hnrnpc	-0.272579957	0.052932
813	Zdhhc20	0.319670163	0.054523518
814	Ube2l3	-0.311836664	0.054539997
815	Hnrnpa3	-0.216565402	0.054643534
816	Fxyd5	0.218976924	0.056565482
817	Rbm6	0.335973784	0.058492477
818	Mia2	0.292951805	0.06000822
819	Hspa5	-0.303691493	0.060623555
820	Ets1	-0.215623938	0.060623555
821	Sdf4	-0.2500489	0.06085244
822	Ghitm	0.318178732	0.06085244
823	Caprin1	0.353948869	0.062115735
824	Smc1a	-0.282617184	0.062115735
825	Sema4d	-0.300438965	0.063321829
826	Eif3a	-0.272000387	0.063321829
827	Cdkn1b	0.293672924	0.065506486
828	Stat1	-0.362053228	0.065938092
829	Gimap4	-0.30867063	0.065938092
830	Ssb	-0.253151982	0.06686251
831	Usp15	0.291003938	0.068272899
832	Gtf2i	0.295729746	0.068983378
833	D16Ertd472e	0.366061653	0.069184934
834	Efr3a	-0.320958043	0.069587949
835	Rsrp1	-0.278628858	0.070197454
836	Txn1	-0.288645949	0.070382362
837	Eif3c	0.288234198	0.070382362
838	Birc3	0.322507591	0.070382362
839	Zcchc7	0.271057677	0.072816425
840	Ostf1	0.283354701	0.072823216
841	Ankrd17	0.286057838	0.074968525
842	Snw1	-0.290516117	0.075525673
843	Ddx6	-0.239784753	0.076685004
844	Top2b	0.314952696	0.079431506
845	Ddx39b	-0.31401814	0.079903963
846	Acin1	-0.247588287	0.080413736
847	Scml4	-0.297468393	0.082517832
848	Ywhah	-0.297573166	0.084331697
849	Rb1cc1	-0.332120059	0.085160381
850	Anp32e	-0.290071602	0.086863121
851	Arhgdib	0.171894627	0.087107617
852	Kdm5a	-0.2922593	0.088372426
853	Prdx1	-0.238714588	0.088919897
854	Tmem50a	-0.211916389	0.08935167
855	Kras	-0.295317902	0.089379904
856	Mtdh	-0.355175158	0.091205908
857	Calm1	0.214471528	0.092880774
858	Gabarapl2	0.252510589	0.095040251
859	Gnai3	0.285770498	0.097727956
860	Psme2	-0.354683746	0.098633466
861	Tob2	-0.31582047	0.103552677
862	Eif4g2	-0.220854775	0.107889549
863	Dhx40	0.280125693	0.107889549
864	Smndc1	0.277740446	0.107889549
865	Ndufa3	0.242300821	0.108924628
866	Fyb	0.173300715	0.113120626
867	Calr	-0.226328532	0.116817534
868	Evl	-0.327740613	0.116817534
869	Gimap3	0.221236356	0.117543265
870	Tax1bp1	-0.235550627	0.117543265
871	Jak1	-0.217533645	0.118740314
872	Gng5	-0.201906021	0.131312091
873	Tpp2	0.260900397	0.132709457
874	Ldha	-0.165497547	0.134484325
875	Dnajb6	0.232550442	0.135803195
876	Atp2b1	0.292652623	0.139107508
877	Hif1a	0.248993989	0.14090513
878	Pik3cd	-0.245497417	0.14205198
879	Fam49b	-0.203570362	0.142080962
880	Fip1l1	0.272891924	0.14261292
881	Dusp1	-0.263561154	0.143059437
882	Cd2	-0.172383187	0.143715397
883	Huwe1	0.219885649	0.146902512
884	Camk2d	0.242530292	0.1477366
885	Hnrnph1	-0.246581516	0.1477366
886	Arid4b	-0.224033394	0.150281563
887	Nap1l4	-0.244754817	0.15058733
888	Rab10	-0.223958959	0.155678406
889	Ociad1	0.232585707	0.160622438
890	Zbtb20	0.196476198	0.162189634
891	Cebpb	-0.240955267	0.162763693
892	Capns1	0.23794644	0.16294526
893	Ogt	-0.22181251	0.17132441
894	Cyba	0.206778178	0.171608818
895	Elavl1	0.231696922	0.173383983
896	Tmbim6	-0.18383926	0.174095418
897	Arf6	-0.28497169	0.177250083
898	Dnajc7	-0.225583039	0.180630844
899	Eprs	0.242895987	0.187085176
900	Cdc37	-0.228319912	0.19488387
901	Hmgb2	0.219756201	0.196962204
902	Cd3g	0.148279329	0.197517466
903	Sept1	0.157902281	0.197786073
904	Ewsr1	0.202104452	0.198934195
905	Ly6a	-0.20267669	0.202857031
906	Kdm7a	0.245748285	0.204974059
907	Crebrf	0.221014383	0.20675301
908	Pdcd6ip	0.215809063	0.21766455
909	Ube2i	-0.177150272	0.218610602
910	Retreg1	0.19463682	0.224958069
911	Il7r	-0.177258167	0.225247163
912	Ppp2r5a	0.173913593	0.230505416
913	Ptbp3	-0.204954366	0.232877044
914	Prrc2c	0.132194115	0.232973534
915	Gadd45b	-0.171344362	0.236473714
916	Sptbn1	-0.193877323	0.243036214
917	Smarce1	-0.21383982	0.244814172
918	Rexo2	0.237696068	0.245584556
919	Sept7	0.17516367	0.247608322
920	Psenen	-0.192240603	0.249390829
921	Nt5c	-0.212716513	0.25312439
922	Sf3b2	0.168625219	0.254084433
923	Ptbp1	-0.185236814	0.25830337
924	Rbm5	-0.190637297	0.259303045
925	Mrpl33	0.188796266	0.260801679
926	Hmgb1	0.12565544	0.260801679
927	Tspo	-0.157164733	0.260801679
928	Tcf25	-0.198657032	0.262316714
929	Ifi203	-0.179199753	0.263422181
930	Tmsb4x	-0.126590943	0.263422181
931	Snx3	-0.20395856	0.263784051
932	Crebbp	0.168093273	0.264843536
933	Phip	-0.178922501	0.267501912
934	Rsf1	0.195686267	0.270960026
935	Tmem167	-0.194157422	0.272299632
936	Brd4	-0.202390972	0.275208221
937	Rnf138	-0.187901925	0.280346295
938	Ppig	-0.1733644	0.281148281
939	Prpf4b	-0.18156797	0.284915148
940	Tma7	-0.132218531	0.301254808
941	Hnrnpl	0.178348182	0.301850723
942	Top1	-0.154983153	0.303745754
943	Sltm	-0.161271361	0.303745754
944	Tmem258	0.168092734	0.303745754
945	S1pr1	-0.134341307	0.304968273
946	Vasp	0.157917996	0.310767608
947	Ube2b	-0.151932779	0.315499114
948	Slamf6	0.226193951	0.317484554
949	Bst2	0.236551204	0.322207707
950	Pcnp	0.169920592	0.335259813
951	Dek	-0.149415467	0.33641739
952	Serinc1	-0.185703892	0.341743919
953	Zfp292	0.159098427	0.342249104
954	Cd37	0.156191312	0.342249104
955	Leprotl1	-0.139626224	0.342249104
956	Ppp4r3b	0.176260073	0.344005457
957	Samsn1	0.149674209	0.350970772
958	Hspd1	-0.199443928	0.35932949
959	Actg1	0.103159161	0.360946839
960	Prpf40a	0.135121153	0.363086767
961	Rgs10	0.145228388	0.363086767
962	Pitpna	0.182010856	0.365301766
963	Slfn1	0.228316806	0.373400467
964	Senp6	-0.141190752	0.378585169
965	Khdrbs1	0.174320026	0.385589171
966	Sh3bgrl3	0.092633855	0.386241708
967	Myl12b	-0.105026975	0.388894913
968	Psmb3	-0.131861795	0.389900513
969	Kpna4	0.130528336	0.395060886
970	Tnfaip3	0.178601445	0.395060886
971	Mdh1	-0.140709577	0.395060886
972	Sptssa	0.149275699	0.395060886
973	Rab8a	-0.150891919	0.406029494
974	Cblb	0.120857269	0.409492954
975	Mxd1	-0.141715834	0.414646309
976	Cops9	-0.136418522	0.416381273
977	Pde4b	0.153714821	0.418580533
978	Phf20l1	-0.106990444	0.422067849
979	Spcs2	-0.133830137	0.424811805
980	Hectd1	-0.122602325	0.43393604
981	Itgb7	0.125414635	0.43393604
982	Vcp	-0.146255393	0.435020358
983	Gnb2	-0.132096733	0.439833363
984	Rap1b	-0.103811663	0.44202685
985	Drap1	-0.127904864	0.449981796
986	H2afz	0.098151061	0.45037927
987	Ssh2	-0.101831998	0.452449077
988	Dhx36	0.1355607	0.456892854
989	Ikzf1	-0.113889633	0.457844555
990	Trat1	0.136873755	0.457844555
991	Hnrnpab	-0.107646323	0.45923318
992	Ggnbp2	-0.119614431	0.461424844
993	Dnajc3	0.120133617	0.46684129
994	Akap13	-0.096904677	0.471346367
995	Arhgap30	0.119436024	0.477823715
996	Bsg	0.138328242	0.483352793
997	Dhx15	0.125358842	0.494541837
998	Emb	0.121983667	0.497552585
999	Rasgrp1	0.118936035	0.502090377
1000	Bod1l	-0.103185091	0.5087108
1001	Ndufa13	0.086908845	0.5087108
1002	Elob	-0.088426991	0.5087108
1003	Cd6	0.131273307	0.5087108
1004	Rac2	0.074443317	0.519388601
1005	Capzb	0.107293989	0.519767514
1006	Vps28	-0.092919531	0.524748045
1007	D8Ertd738e	0.108212602	0.52623552
1008	Bin2	0.105440269	0.535741276
1009	Yy1	-0.122640754	0.536157482
1010	Sec11c	-0.104810894	0.541535956
1011	Dusp5	-0.09352028	0.552772327
1012	Pbrm1	-0.092693689	0.554236893
1013	Snrpd3	0.101915985	0.565364483
1014	Ddx46	-0.092778532	0.565495341
1015	Hsp90ab1	-0.098717852	0.572712822
1016	Wapl	-0.090531544	0.573196194
1017	Rac1	-0.08027741	0.575787738
1018	Scaf11	-0.086411016	0.577503182
1019	Apbb1ip	0.076525953	0.578640111
1020	Rab2a	0.076295346	0.580976325
1021	Ndufv3	-0.093178461	0.582929284
1022	Foxo1	0.125677164	0.589982597
1023	Ccnd3	-0.07179194	0.589982597
1024	Rbbp4	0.081985145	0.604222867
1025	Zc3h15	0.089334708	0.605193622
1026	Znrf1	-0.076357173	0.610712543
1027	Prkcq	0.063914927	0.612279309
1028	Ccnd2	0.097672707	0.615247895
1029	Ypel3	0.081965744	0.615635039
1030	Cfl1	0.062298047	0.615635039
1031	Agfg1	-0.084345218	0.654556037
1032	Actr3	0.067782235	0.656751235
1033	Chd1	-0.076314445	0.67104348
1034	Add3	-0.06690152	0.672811073
1035	U2surp	0.072107102	0.675077764
1036	Itm2b	0.044756938	0.688873383
1037	Stk38	-0.076879137	0.691587288
1038	Dnaja1	0.059926174	0.707359374
1039	Dazap2	-0.065758769	0.720551632
1040	Ctcf	-0.055259544	0.727277116
1041	Pum2	-0.057355045	0.741579865
1042	Mndal	-0.049817117	0.761125069
1043	Dgka	0.053648477	0.762746759
1044	Arglu1	-0.046870135	0.768306584
1045	Cox6b1	-0.041194675	0.770725856
1046	Gramd3	0.05321076	0.770725856
1047	Pcbp1	-0.041121909	0.777499186
1048	Spop	-0.047727803	0.794754336
1049	Ly6e	0.026053318	0.808930683
1050	Serinc3	0.035566532	0.815669554
1051	Ubn1	0.036807108	0.823897571
1052	Arpc5	0.032293908	0.826698154
1053	Traf1	0.039746438	0.826698154
1054	Mier1	-0.035605662	0.826698154
1055	Wdr26	0.038848153	0.829230661
1056	Chd3	0.034976675	0.830455139
1057	Sec62	0.032637036	0.830942846
1058	Atox1	0.034768978	0.831290073
1059	Sh2d1a	-0.045126636	0.846644376
1060	Kbtbd11	-0.037910329	0.854711185
1061	Gpsm3	-0.03553963	0.865234246
1062	Cyfip2	-0.023383518	0.872814447
1063	Pafah1b1	-0.023259259	0.873062203
1064	Epc1	0.032531139	0.875571519
1065	Selenok	-0.023586351	0.884578399
1066	Slfn2	-0.021759532	0.898030496
1067	Gpbp1	-0.021117487	0.900826638
1068	Ltb	0.033604218	0.902093837
1069	Ccdc88c	0.02016952	0.914581185
1070	Actb	0.016744826	0.915955584
1071	Sesn3	0.016417701	0.915955584
1072	Ywhae	0.017205276	0.915955584
1073	Wasf2	0.017871438	0.923519172
1074	Bzw2	0.015100878	0.926589777
1075	Shisa5	0.010604041	0.928587413
1076	Cast	-0.011561701	0.937081637
1077	Slc38a1	0.015680599	0.937672053
1078	Lat	-0.009426697	0.947964013
1079	Ube2h	0.011963828	0.950243709
1080	Tmem64	-0.011050302	0.951289757
1081	Trmt112	0.006571771	0.966532609
1082	Spcs1	-0.005692235	0.970845947
1083	Tm9sf3	-0.006474852	0.970845947
1084	Bax	-0.002933453	0.986320171
